# Optimized large-scale longitudinal biorepository of gastroesophageal adenocarcinoma patient-derived organoids: High-fidelity models for personalized treatment to overcome resistance

**DOI:** 10.1101/2025.07.09.663874

**Authors:** Mingyang Kong, Sanjima Pal, Shuyuan Wang, Julie Bérubé, Ruoyu Ma, Yifei Yan, Wotan Zeng, France Bourdeau, Betty Giannias, Hong Zhao, Nathan Osman, Kulsum Tai, Hellen Kuasne, James Tankel, Greta Everisto, Pierre Fiset, Xin Su, Swneke Bailey, Morag Park, Nicholas Bertos, Veena Sangwan, Lorenzo Ferri

**Affiliations:** Department of Surgical and Interventional Sciences, McGill University, Montreal, Canada; Cancer Research Program, Research Institute of the McGill University Health Centre, Montreal, Canada; Department of Surgery, McGill University, Montreal, Canada; Goodman Cancer Institute, McGill University, Montreal, Canada; Division of Thoracic and Upper Gastrointestinal Surgery, McGill University Health Centre, Montreal, Canada; Department of Pathology, McGill University, Montreal, Canada; Department of Biochemistry, McGill University, Montreal, Canada; Department of Oncology, McGill University, Montreal, Canada

**Keywords:** Biobanking, Patient-derived Organoids, Cancer Model, Precision Oncology, Highthroughput drug Screening, Esophageal Cancer, Gastric Cancer

## Abstract

A major limitation in studying gastroesophageal adenocarcinoma (GEA) has been the lack of reliable models that represent the disease’s complexity. We present lessons learned from a comprehensive large-scale biobanking effort combining traditional sample collection with several *in vitro* models including 3-dimensional patient-derived organoids (PDOs), 2-dimensional cancer-associated fibroblasts (CAFs), tumor-infiltrating lymphocytes (TILs) and/or *in vivo* xenografts. This initiative started in 2018, integrating multiple advanced *ex-vivo* models such as PDOs, patient-derived xenografts (PDXs) and organoids (PDXOs). This unique resource now includes tumor avatars from over 380 consented patients, making it the largest living GEA biobank in the world. We achieved > 90% success rate in creating per-patient models, including 227 tumor-derived and 203 neighboring normal PDOs. These organoids accurately mirror key features of the original tumors, such as their histology (e.g. microsatellite instability), mutations, and drug response, across treatment points. Notably, PDOs can predict individual patient responses to chemotherapy within five weeks, underscoring their clinical relevance. Furthermore, high-throughput drug screening on PDO subsets generates personalized chemosensitivity profiles for 22 drugs. Through a process of continued refinement of culture techniques and tumor sampling approach, our large-scale comprehensive collection of GEA avatars represents a unique and valuable preclinical experimental resource for precision oncology.

**Graphical abstract:** Schematic depiction of GEA live-banking workflow
