## Supplemental Table 1 for "Optimized large-scale longitudinal biorepository of gastroesophageal adenocarcinoma patient-derived organoids: High-fidelity models for personalized treatment to overcome resistance"

### Sheet: Patient Cohort
GEA Patient ID	SEX	AGE	MSI STATUS	Treatment_neoadj	RESPONSE	Biopsy_tumor grade	Biopsy Tumor Biobank Attempted	Resection_tumor grade	Stage	Resection Tumor Biobank Attempted	Organoids (Tbio)(Tmid)(Tsur)	org_Normal Esophagus	org_Normal Stomach	org_Tbio	org_Tsur	PDX derived PDO	Fibroblasts	TILs	PDX Tbio attempted	TBIO PDX success	PDX Tsur attempted	TSUR PDX success
MGTA-001	M	67	NA	Treatment Naïve	TNR		0	poorly	pT3N2M1	1	0	0	0	0	0	0	0	0	0	0	0	0
MGTA-002	F	74	NA	Folfox (8x)	NA	NA	1	0	0	0	0	0	0	0	0	0	PN	Asc, PN	1	1	0	0
MGTA-003	M	77	NA	Treatment Naïve	NA		0	poorly	NA	1	0	0	0	0	0	0	0	0	0	0	0	1
MGTA-004	M	86	NA	ESD	Grade I - pCR	no tumor	1	0	0	0	0	0	0	0	0	0	0	BO, NE	0	0	0	0
MGTA-006	M	60	MSS	FLOT	NA		0	poorly	pT4bN3a	1	NE,NS,Tsur	1	1	0	1	0	0	Tsur, NS, NE	0	0	1	1
MGTA-007	M	72	NA	Cx - Unknown regimen	Grade II - moderate		0	poorly	ypT3N3	1	0	0	0	0	0	0	0	NS,NE,Tsur	0	0	0	1
MGTA-009	M	65	NA	Treatment Naïve	NA	moderately	1	0	0	0	0	0	0	0	0	0	(TBIO)( BO)	0	0	0	0	0
MGTA-010	M	74	MSS	FLOT	Grade III - poor		0	moderately	ypT3N3	1	N	1	0	0	0	0	N,Tsur	0	0	0	0	0
MGTA-011	F	59	MSS	FLOT	Grade II - moderate		0	moderately	ypT2N0	1	0	0	0	0	0	0	Tsur	0	0	0	1	1
MGTA-012	M	37	MSS	Folfox	Grade III - poor		0	poorly	NA	1	Tsur	0	0	0	1	0	PM	0	0	0	0	1
MGTA-014	M	70	MSS	Folfox	Unknown		0	poorly	pT3N3	1	NE, NS, Tsur	1	1	0	1	0	NS, NE, Tsur, LN	Tsur	0	0	1	1
MGTA-015	M	77	NA	Treatment Naïve	TNR		0	well	pT1bN0	0	BO	0	0	0	0	0	BO	0	0	0	1	1
MGTA-016	M	72	NA	DCF (4x) + avelumab	Grade II - moderate		0	poorly	ypT3N2	1	NE, NS	1	1	0	0	0	NE, Tsur	NE, Tsur	0	0	0	1
MGTA-017	M	38	NA	Treatment Naïve	TNR		0	poorly	pT2N0	1	NS, BO, Tsur	0	1	0	1	0	BO, NE	0	0	0	0	1
MGTA-018	M	72	MSS	FLOT	Grade II - moderate		0	poorly	pT3N0	1	0	0	0	0	0	0	NE	Tsur	0	0	0	1
MGTA-020	M	81	MSS	Folfox	Grade II - moderate		0	poorly	ypT4aN3b	1	BO	0	0	0	0	0	0	NE,NS,BO, Tsur	0	0	0	1
MGTA-022	F	72	NA	Treatment Naïve	TNR		0	NA	NA	1	NS,Tsur	0	1	0	1	0	0	Asc, Tsur	0	0	0	1
MGTA-023	M	62	NA	DCF + Avelumab	Grade I - near pCR	poorly	1	NA	ypT3N0	1	NE, NS, BO, Tsur	1	1	0	1	0	NE, NS, BO, Tsur	NE, Tsur	0	0	0	1
MGTA-025	M	50	NA	Treatment Naïve	NA	moderately	1	0	0	0	0	0	0	0	0	0	TBIO	0	0	1	0	0
MGTA-026	F	85	NA	Treatment Naïve	TNR	NA	1	0	0	0	0	0	0	0	0	0	0	0	1	1	0	0
MGTA-027	M		NA	Treatment naive	NA	NA	1	0	0	0	NS, Tbio	0	1	1	0	0	BO. NE, T	0	0	0	0	0
MGTA-028	M	57	NA	DCF (4x) + avelumab	Grade III - poor	poorly	1	poorly	ypT2N0	1	BO	0	0	0	0	0	NE,Tsur, D	Tsur	0	1	0	1
MGTA-029	M	64	NA	FLOT	Grade III - poor		0	poorly	NA	1	Tsur	0	0	0	1	0	Tsur	0	0	0	0	1
MGTA-031	F	77	NA	DCF+Avelumab	Grade II - moderate	poorly	1	0	0	0	TBIO	0	0	1	0	0	TBIO	TBIO	0	1	0	0
MGTA-032	M	67	NA	DCF + Avelumab	Grade III - poor	poorly	1	poorly	ypT3N1	1	NE, NS, Tsur	1	1	0	1	0	NS, TBIO	NE	0	1	1	1
MGTA-033	M	75	NA	Folfox	Grade III - poor		0	poorly	ypT4bN3b	1	NE, NS, Tsur	1	1	0	1	0	0	0	0	0	0	1
MGTA-034	M	76	NA	DCF + Avelumab	Grade II - moderate		0	poorly	ypT3N0	1	0	0	0	0	0	0	0	0	0	0	0	0
MGTA-035	M	62	NA	Treatment Naïve	TNR		0	poorly and undiff	pT4apN3b	1	nNS, mN, tTsur, LN	0	1	0	1	0	0	0	0	0	1	1
MGTA-036	M	78	MSS	DCF+Avelumab	Grade III - poor	NA	1	poorly	pT3pN0	1	0	0	0	0	0	0	Tsur	0	1	1	0	0
MGTA-037	M	78	NA	Treatment Naïve	TNR		0	poorly and undiff	pT4apN3a	1	nNS, dTsur, mNS, tTsur, LN	0	1	0	1	0	0	0	0	0	1	1
MGTA-038	M	66	NA	DCF+Avelumab	Grade III - poor	no tumor	1	poorly	ypT3N0	1	0	0	0	0	0	0	0	0	0	0	0	1
MGTA-039	M	74	NA	Treatment Naïve	NR	NA	1	0	0	0	?	0	0	0	0	0	0	0	0	1	0	0
MGTA-040	M	66	NA	FLOT	Grade I - pCR	moderately	1	well	pT1bN0	1	Tsur	0	0	0	1	0	NS, Tsur	Nbio, NE, NS, Tsur	0	1	1	1
MGTA-041	F	65	NA	Treatment Naïve	NA	NA	1	0	0	0	0	0	0	0	0	0	TBIO	0	0	1	0	0
MGTA-042	M	69	NA	DCF+Avelumab	Grade III - poor	NA	1	well	ypT3N0	1	Tbio	0	0	1	0	0	Tbio	Tbio	0	0	0	1
MGTA-043	F	65	NA	FLOT (4x)	Grade I - pCR	NA	1	0	0	0	0	0	0	0	0	0	0	Tbio	0	1	0	0
MGTA-044	F	45	MSS	Treatment Naïve	NA		0	NA	NA	1	Tsur	0	0	0	1	0	0	Tsur	0	0	0	1
MGTA-045	M	63	MSS	DCF+Avelumab (8x)	Grade III - poor		0	moderately	ypT3N3	1	NE, NS	1	1	0	0	0	NE, NS, Tsur	NE, NS, Tsur	0	0	1	1
MGTA-046	F	84	NA	5FU, cisplatin, cape, pembro	Grade I - pCR		0	no tumor left	no tumor left	1	NS,Tsur	0	1	0	1	0	NE, NS	0	0	0	0	1
MGTA-047	M	71	NA	Treatment Naïve	NA	moderately	1	0	0	0	TBIO	0	0	1	0	0	0	0	0	1	0	0
MGTA-048	M	71	MSS	Treatment Naïve	TNR		0	moderately	pT4bpN2	1	nNS, tTsur	0	1	0	1	0	Tsur	Tsur	0	0	1	1
MGTA-049	M	57	MSS	DCF+Avelumab	Grade III - poor		0	moderately	ypT1bN0	1	NS, Tsur	0	1	0	1	0	NE, NS, Tsur	0	0	0	1	1
MGTA-050	M	60	NA	Treatment Naïve	NA	moderately	1	0	0	0	0	0	0	0	0	0	0	0	0	1	0	0
MGTA-051	M	85	MSI-H (MLH1/PMS2)	Treatment Naïve	TNR		0	moderately	pT3pN2	1	nNS, im1M, im2M, im3M	0	1	0	0	0	IM2, IM3, T, LN	NS, IM3, Tsur	0	0	1	1
MGTA-052	M	72	NA	FLOT	Grade I - near pCR	NA	1	0	0	0	TBIO	0	0	1	0	0	TBIO	0	0	1	0	0
MGTA-053	M	74	MSS	FLOT	Grade III - poor	poorly	1	moderately	ypT3N3	1	NS, Tsur	0	1	0	1	0	NE, NS, Tsur	NE, NS, Tsur	0	1	1	1
MGTA-054	F	62	MSS	Carbo + Pacita0el	Grade II - moderate		0	moderately	ypT3N2	1	NS, Tsur	0	1	0	1	0	NE, NS, Tsur	NE, NS, Tsur	0	0	0	1
MGTA-055	M	64	NA	FLOT	NA		0	poorly	NA	1	NS,Tsur	0	1	0	1	0	NS, Tsur, PN	Tsur	0	0	0	1
MGTA-056	F	58	NA	FLOT	Grade I - near pCR	poorly	1	poorly	ypT2N1	1	(Tbio)( NS, Tsur)	0	1	1	1	0	NS, Tsur	Tbio, NS, Tsur	0	1	0	1
MGTA-057	M	78	NA	Treatment Naïve	TNR		0	poorly	pT4bN3aM1	1	NS	0	1	0	0	0	NS, Tsur, PN	Tsur, PN	0	0	0	1
MGTA-058	M	59	MSS	FLOT	Grade III - poor		0	poorly	ypT4aN1	1	0	0	0	0	0	0	NE, NS, Tsur	NE, Tsur	0	0	0	1
MGTA-059	M	84	MSS	FLOT	Grade II - moderate		0	poorly	pT4apN2	1	0	0	0	0	1	0	ASC	Tsur, ASC	0	0	0	1
MGTA-060	M	63	MSS	DCF+Avelumab	Grade III - poor	poorly	1	poorly	ypT3N1	1	NS	0	1	0	0	0	NE, NS, Tsur, BO, LN	Nbio, NE, NS, LN	0	1	1	1
MGTA-061	M	46	MSS	FLOT	Grade III - poor		0	poorly	pT3pN3	1	NS, Tsur, LN	0	1	0	1	0	NS, Tsur, LN	NE, NS, Tsur, LN	0	0	0	1
MGTA-062	M	76	NA	Treatment Naïve	NA	poorly	1	0	0	0	TBIO	0	0	1	0	0	TBIO	TBIO	1	1	0	0
MGTA-063	M	67	MSS	FLOT (only one Treatment)	Grade III - poor	no tumor	1	moderately	ypT3N1	1	(Tbio)( NS, Tsur)	0	1	1	1	0	NS, Tsur	NS, Tsur	0	1	1	1
MGTA-064	M	55	MSS	DCF + Avelumab	Grade III - poor		0	moderately	ypT2N1	1	NE, NS, BO, Tsur	1	1	0	1	0	NE, BO, Tsur	NE, NS	0	0	0	1
MGTA-065	M	73	NA	CX + Radiotherapy - unknown regimen	Grade I - pCR		0	no tumor left	no tumor left	1	NS, Tsur	0	1	0	1	0	0	0	0	0	0	1
MGTA-066	F	52	NA	FLOT	Grade III - poor		0	poorly	ypT4aN3aM1	1	NS	0	1	0	0	0	NS, Tsur	NS, Tsur	0	0	1	1
MGTA-067	M	69	NA	FLOT (4x)	Grade III - poor		0	poorly	ypT2N1	1	Tsur	0	0	0	1	0	0	NS, Tsur	0	0	1	1
MGTA-068	M	58	NA	Folfox 80	Grade III - poor	poorly	1	poorly	ypT4aN3a	1	Tsur	0	0	0	1	0	NS, Tsur	Tsur	0	1	1	1
MGTA-069	M	64	NA	FLOT (4x)	Grade I - near pCR	moderately	1	0	0	0	TBIO	0	0	1	0	0	0	TBIO	0	1	0	0
MGTA-070	F	74	MSS	ECF+5FU + Carbo + Epirubicin	Grade II - moderate		0	moderately	ypT2N0	1	NE, NS, Tsur	1	1	0	1	0	NS, Tsur	0	0	0	0	1
MGTA-071	M	45	MSS	DCF+avelumab (4x)	Grade III - poor		0	poorly	ypT3N3b	1	NS, Tsur	0	1	0	1	0	NS	NS, Tsur	0	0	0	1
MGTA-072	M	68	MSS	DCF+avelumab (4x)	Grade III - poor		0	moderately	ypT3N1	1	NS	0	1	0	0	0	NE, NS, Tsur	NS, Tsur	0	0	0	1
MGTA-073	M	61	NA	FLOT (4x)	Grade II - moderate	moderately	1	0	0	0	0	0	0	0	0	0	0	NBIO, TBIO	0	1	0	0
MGTA-074	M	79	MSS	5FU + Carbo + Epirubicin	Grade II - moderate		0	poorly	ypT3N1	1	NS	0	1	0	0	0	Tsur	NS	0	0	0	1
MGTA-075	F	83	MSI-H (MLH1/PMS2)	Treatment Naïve	TNR		0	moderately	pT3N0	1	NS, Tsur	0	1	0	1	0	NS, Tsur	NS, Tsur	0	0	1	1
MGTA-076	F	66	MSS	5FU + Carbo + Epirubicin	Grade III - poor		0	poorly	ypT3N0	1	NE, NS, Tsur	1	1	0	1	0	NS, Tsur	NE	0	0	0	1
MGTA-077	M	59	NA	FLOT	Grade III - poor		0	poorly	ypT3N1	1	NS, Tsur	0	1	0	1	0	NE, NS, Tsur	NE	0	0	0	1
MGTA-078	M	28	MSS	FLOT	Grade III - poor		0	moderately	ypT3N3	1	NE, NS, Tsur	1	1	0	0	0	NS	NE, NS, Tsur	0	0	0	0
MGTA-079	M	77	NA	Treatment Naïve	NA	moderately	1	0	0	0	0	0	0	0	0	0	0	TBIO	0	1	0	0
MGTA-080	M	67	NA	Treatment Naïve	TNR		0	moderately	NA	1	0	0	0	0	0	0	liver mets, PN	Tsur, PN, Liver mets	0	0	0	1
MGTA-081	M	49	NA	DCF	NA		0	porrly	pT2N1	1	0	0	0	0	1	0	NS	Tsur	0	0	0	1
MGTA-082	M	53	NA	DCF + Avelumab	Grade III - poor		0	NA	NA	1	0	0	0	0	0	0	0	0	0	0	0	1
MGTA-083	M	82	NA	Carboplatin+paclitaxel	Grade III - poor	no tumor	1	moderately	PT3PN2	1	() (cM, bTsur)	0	0	0	1	0	(Tbio)(bTsur)	Tbio, cM, dD	1	1	0	0
MGTA-084	M	79	NA	FLOT	Grade I - near pCR		0	moderately	ypT3N0	1	0	0	0	0	1	0	NS	0	0	0	0	1
MGTA-085	M	67	MSS	5FU + Carbo + Epirubicin	Grade II - moderate	moderately	1	moderately	ypT3N3	1	(Tbio) (NS)	0	1	1	0	0	0	NE, Tsur	0	1	0	0
MGTA-086	F	67	NA	ECF+5FU + Carbo + Epirubicin	Grade III - poor		0	moderately	pT3N0	1	0	0	0	0	0	0	NS	NE	0	0	0	1
MGTA-087	M	58	NA	Treatment Naïve	TNR		0	moderately	PT3PN3	1	aNS , bTsur , cD , d1D , d2D	0	0	0	0	0	bTsur, cTM, d1D, d2D	aNS, bTsur, cD, d1D	0	0	0	1
MGTA-088	M	81	NA	Treatment Naïve	TNR		0	moderately	pT3N0	1	0	0	0	0	0	0	NS	NS	0	0	1	1
MGTA-089	M	63	MSS	FLOT	Grade II - moderate		0	poorly	ypT3N2	1	NE , NS	0	0	0	0	0	NS	NS, Tsur	0	0	0	1
MGTA-090	M	71	NA	FLOT	Grade I - near pCR		0	poorly	ypT2N0	1	0	0	0	0	1	0	NE, Tsur	NE	0	0	0	1
MGTA-091	M	81	NA	Treatment Naïve	TNR		0	moderately	pT3N0	1	NE	0	0	0	0	0	NS, Tsur	NE, NS	0	0	0	1
MGTA-092	M	67	NA	Brachytherapy, external beam	Grade III - poor		0	poorly	ypT3N1	1	NS	0	0	0	0	0	NE	NE	0	0	1	1
MGTA-093	M	73	NA	Treatment Naïve	NA	NA	1	0	0	0	Tbio	0	0	0	0	0	Tbio	0	0	0	0	0
MGTA-094	M	59	NA	FLOT	Grade I - near pCR	poorly	1	0	0	0	0	0	0	0	0	0	0	0	1	1	0	0
MGTA-095	M	72	NA	DCF + Avelumab	Grade III - poor	poorly	1	moderately	pT3pN2	1	NS , Tsur	0	0	0	0	0	NS, bTsur, cNE, d1NE, d2Tsur	(nNE, mM, tTbio) (aNE, cNE, NS)	0	1	1	1
MGTA-096	M	72	NA	Treatment Naïve	TNR		0	moderately	pT2pN1	1	bTsur , cM	0	0	0	0	0	0	aM, bTsur, d1M, d2D	0	0	1	1
MGTA-097	M	54	NA	DCF + Avelumab	Grade I - pCR	poorly	1	no tumor left	no tumor left	1	NS	0	0	0	1	0	NE, NS, Tsur	Tbio, NE, NS, Tsur	1	1	0	0
MGTA-098	M	69	NA	FLOT	Grade III - poor		0	moderately	ypT3N3	1	Tsur	0	0	0	0	0	NE, NS, Tsur	NS	0	0	0	0
MGTA-099	M	75	NA	FLOT	Grade I - near pCR		0	poorly	ypT3N1	1	NS	0	0	0	0	0	NE, NS, Tsur	NE, NS	0	0	0	0
MGTA-100	M	75	NA	Treatment Naïve	NA	poorly	1	0	0	0	Tbio	0	0	0	0	0	0	0	1	1	0	0
MGTA-101	M	69	NA	FLOT	Grade III - poor	no tumor	1	0	0	0	0	0	0	0	0	0	0	0	0	1	0	0
MGTA-102	M	57	NA	FLOT	Grade III - poor	no tumor	1	0	0	0	0	0	0	0	0	0	0	0	0	1	0	0
MGTA-103	M	70	MSS	FLOT	Grade III - poor	moderately	1	poorly	ypT3N3	1	Tbio	0	0	1	0	0	NE, NS, Tsur, LN	NE, NS, Tsur	0	1	0	1
MGTA-104	M	75	NA	Treatment Naïve	NA	moderately	1	0	0	0	Tbio	0	0	0	0	0	Tbio	Tbio	1	1	0	0
MGTA-105	F	34	MSS	Treatment Naïve	NA	poorly	1	0	0	0	Tbio	0	0	0	0	0	Tbio	Tbio	1	1	0	0
MGTA-106	M	72	MSS	Folfox	Grade III - poor		0	moderately	pT3N2	1	0	0	0	0	0	0	NS, TSUR, LN	NS, Tsur, LN	0	0	0	1
MGTA-107	M	74	MSS	FLOT	NA		0	moderately	NA	1	0	0	0	0	0	0	NS, Tsur, pmeTs	NS, Tsur	0	0	1	1
MGTA-108	F	50	NA	Treatment Naïve	TNR		0	poorly	pT4aN3b	1	0	0	0	0	0	0	NS	0	0	0	0	1
MGTA-109	M	70	NA	FLOT (4x)	Grade II - moderate	NA	1	0	0	0	aNS , dM	0	0	0	0	0	0	dM, bMT, eNE	0	1	0	0
MGTA-110	F	49	NA	FLOT (4x)	Grade III - poor		0	poorly	pT3pN0	1	NS, Tsur	0	1	0	1	0	Tsur, mets	NS, Tsur	0	0	0	1
MGTA-111	M	58	NA	Treatment Naïve	TNR		0	poorly	pT1apN1	1	dNS	0	0	0	0	0	bTsur	aNE, bTsur, dNS	0	0	0	1
MGTA-112	M	72	NA	FLOT	Grade II - moderate	NA	1	well	ypT1bN0	1	0	0	0	0	0	0	(Tbio)(NE, NS, Tsur)	NS, Tsur	0	1	0	1
MGTA-113	M	74	MSS	Folfox (6x)	Grade III - poor	poorly	1	0	0	0	cNE	0	0	0	0	0	0	aNE, bTbio, cNE, dNE	0	1	0	0
MGTA-114	M	51	MSS	FLOT	Grade II - moderate	NA	1	poorly	ypT3N2	1	0	0	0	0	1	0	NE, NS, Tsur	NE, Tsur	1	1	0	1
MGTA-115	M	87	NA	Treatment Naïve	TNR		0	poorly	pT4aN3b	1	0	0	0	0	0	0	Tsur	Tsur	0	0	0	1
MGTA-116	M	61	NA	Treatment Naïve	TNR		0	moderately	pT1bN1	1	NS, Tsur	0	1	0	1	0	NE, NS	NE, NS	0	0	0	1
MGTA-117	M	79	NA	Folfox	Grade III - poor		0	poorly	ypT3N2	1	NS	0	1	0	0	0	NE, Tsur	NE, NS	0	0	0	1
MGTA-118	M	60	NA	Treatment Naïve	NA	moderately	1	0	0	0	Tbio	0	0	1	0	0	Tbio	0	1	1	0	0
MGTA-119	M	71	NA	CRT - unknown regimen	Clinical complete response	moderately	1	0	0	0	Tbio	0	0	1	0	0	0	0	0	1	0	0
MGTA-120	M	50	NA	Treatment Naïve	TNR		0	Poorly	pT1bpN0	1	bTsur, cM, dD	0	0	0	1	0	aNE, bTsur, cM, dD, eNS	aNE, bTsur, eNS	0	0	0	1
MGTA-121	M	44	NA	Treatment Naïve	NA		0	moderately	NA	1	0	0	0	0	0	0	Tsur, pmets	0	0	0	0	1
MGTA-122	F	62	NA	FLOT	Grade III - poor	moderately	1	moderately	ypT2N0	1	Tsur	0	0	0	1	0	(Tbio)(NE, Tsur)	Tbio	0	1	1	1
MGTA-123	M	73	NA	FLOT + Carbo + Pacita0el + External beam radiotherapy	Grade II - moderate		0	poorly	pT3N3	1	NS, Tsur	0	1	0	1	0	0	0	0	0	0	1
MGTA-124	M	62	NA	DCF	Grade II - moderate		0	moderately	ypT3N2	1	NS, Tsur	0	1	0	1	0	NE, NS, Tsur	NE, NS	0	0	1	1
MGTA-126	M	80	MSS	Treatment Naïve	TNR		0	poorly	pT4aN3b	1	NS, Tsur	0	1	0	1	0	NS, Tsur	0	0	0	0	1
MGTA-127	M	67	NA	DCF + Avelumab	Grade I - pCR	well	1	no tumor left	no tumor left	0	aNE, bNS, cM	0	0	0	0	0	(bTbioMD) (bNS, cM)	(cTbioM, dNE) (aNE, cNE)	0	1	0	0
MGTA-128	M	51	MSS	FLOT	metastatic, no resection	moderately	1	0		0	(Tbio ) (Tmid)	0	0	0	0	0	Tmid	Tbio	0	1	0	0
MGTA-129	F	73	NA	Treatment Naïve	NA	moderately	1	0	0	0	0	0	0	0	0	0	Tbio	0	0	1	0	0
MGTA-130	M	63	NA	Treatment Naïve	NA	moderately	1	0	0	0	Tbio	0	0	1	0	0	pNod	0	0	1	0	0
MGTA-131	F	78	NA	Treatment Naïve	TNR		0	poorly	pT1bN0	1	NS, Tsur	0	1	0	1	0	Tsur	NS, Tsur	0	0	0	0
MGTA-132	M	79	MSI-H (MLH1/PMS2)	DCF+avelumab (4x)	Grade III - poor	moderately	1	moderately	ypT3N1	1	Tsur	0	0	0	1	0	NE, NS, Tsur	NE, NS, Tsur	1	1	0	1
MGTA-133	M	39	MSS	Treatment Naïve	NA	poorly	1	0	0	0	0	0	0	0	0	0	0	tbio	0	1	0	0
MGTA-134	F	49	NA	Treatment Naïve	NA	poorly	1	0	0	0	0	0	0	0	0	0	0	0	0	1	0	0
MGTA-135	F	51	MSS	Treatment Naïve	NA	poorly	1	0	0	0	0	0	0	0	0	0	Tbio	0	0	1	0	0
MGTA-136	M	64	NA	FLOT	Grade III - poor	poorly	1	poorly	pT2pN3	1	(dTbio) (aNE , NS , bTsur)	0	0	1	1	0	NS, aNE, bTsur, dTsur	aNE, NS, cTsur	1	1	0	1
MGTA-137	M	69	NA	Treatment Naïve	NA	poorly	1	0	0	0	Tbio	0	0	1	0	0	Tbio	Tbio	0	0	0	0
MGTA-138	M	58	NA	DCF	Grade III - poor	moderately	1	moderately	ypT3N3	1	Tsur	0	0	0	1	0	Tsur	Tsur	1	1	0	1
MGTA-139	M	74	NA	cisplatin etoposide	Grade III - poor	poorly	1	poorly	ypT3N0	1	NE, NS, Tsur	1	1	0	1	0	(Tbio)( NS)	Tbio, NE, NS, Tsur	1	1	0	1
MGTA-140	M	74	NA	Treatment Naïve	TNR		0	poorly	pT3N1	1	Tsur	0	0	0	1	0	0	Tsur	0	0	0	1
MGTA-141	M	56	NA	Treatment Naïve	TNR	poorly	0	poorly	ypT4aN3a	1	NS	0	1	0	0	0	NS, Tsur, LN	NS, Tsur, LN	0	0	0	1
MGTA-142	F	62	NA	FLOT	Grade III - poor		0	poorly	ypT3N0	1	NS	0	1	0	0	0	NS, Tsur	NE, NS	0	0	1	1
MGTA-143	M	70	NA	FLOT	Grade III - poor		0	poorly	ypT4pN3b	1	NS, Tsur	0	1	0	1	0	NS, Tsur	NS, Tsur	0	0	0	1
MGTA-144	F	63	NA	FLOT	Grade II - moderate		0	poorly	ypT3N2	1	NS	0	1	0	0	0	Tsur	NS, Tsur	0	0	0	1
MGTA-145	F	43	NA	FLOT	Grade III - poor		0	poorly	ypT3N1	1	NS, Tsur	0	1	0	1	0	NS, Tsur	NS, Tsur	0	0	0	1
MGTA-146	M	85	MSS	Treatment Naïve	TNR		0	poorly	pT4aN3M1	1	NE, NS, Tsur	1	1	0	1	0	NE, NS, Tsur	NE, NS, Tsur	0	0	0	0
MGTA-147	F	74	NA	Treatment Naïve	TNR		0	moderately	pT3pN2	1	cNS, dT, eNE	1	1	0	1	0	aTsur, eNE	bNE, cNS, dT, fTD	0	0	1	1
MGTA-148	F	44	NA	DCF (4x)	Grade II - moderate	moderately	1	moderately	ypT1bN1	1	NE	1	0	0	0	0	(Tbio)( NE, NS)	Tbio, NE, NS	0	1	1	1
MGTA-150	M	67	MSS	FLOT+Pembro	Grade II - moderate	moderately	1	poorly	ypT2Nx	1	NS	0	1	0	0	0	NS	Tbio, NS	1	1	0	1
MGTA-151	M	62	MSS	FLOT	Grade III - poor		0	well	ypT2N0	1	NS,BO	0	1	0	0	0	BO	NS	0	0	0	1
MGTA-152	F	70	NA	Treatment Naïve	TNR	NA	1	poorly	pT4aN3aM1	1	Tsur	0	0	0	1	0	Tsur	Tsur	0	1	0	1
MGTA-153	M	68	NA	DCF (8x)	Grade II - moderate	NA	1	poorly	ypT3N2	1	NS, Tbio , Tsur	0	1	0	1	0	(Tbio)(NE, NS, Tsur)	Tbio, NE	0	0	0	1
MGTA-154	M	73	MSS	Treatment Naïve	NA	poorly	1	0	0	0	0	0	0	0	0	0	0	Tbio	0	1	0	0
MGTA-155	M	58	MSS	FLOT (4x)	Grade II - moderate	NA	1	0	0	0	0	0	0	0	0	0	0	Tbio	0	1	0	0
MGTA-156	F	70	PMS2 Loss	FLOT (8x)	Grade III - poor	NA	1	moderately	ypT4aN3b	1	NS, Tsur	0	1	0	1	0	NS, Tsur	NS, Tsur	0	1	1	1
MGTA-157	M	80	MSS	Folfox (4x)	Grade III-poor	moderately	1	0	0	0	0	0	0	0	0	0	0	0	0	1	0	0
MGTA-158	M	69	MSS	FOLFOX (5x)	Grade II - moderate		0	poorly	ypT3N2	1	0	0	0	0	0	0	0	0	0	0	0	1
MGTA-159	M	73	MSS	FLOT (4x)	Grade I - near pCR	NA	1	well	ypT2N0	1	(Tbio) (Tsur)	0	0	1	1	0	0	Tbio	0	0	0	1
MGTA-160	M	59	MSS	Treatment Naïve	NA		0	NA	NA	1	0	0	0	0	0	0	0	0	0	0	0	1
MGTA-161	F	83	MSS	Treatment Naïve	TNR		0	poorly	pT4aN3bM1	1	NS, Tsur	0	1	0	1	0	NS, Tsur	NS, Tsur	0	0	0	1
MGTA-162	F	56	NA	FLOT (5x)	Grade I - near pCR		0	moderately	ypT2N0	1	NE, NS, Tsur	1	1	0	1	0	NE, NS, Tsur	NS, Tsur	0	0	0	1
MGTA-163	M	81	NA	FLOT (4x)	Grade I - marked		0	poorly	ypT3N1	1	NS	0	1	0	0	0	0	NE, NS	0	0	0	1
MGTA-164	M	76	MSS	FLOT	Grade II - moderate		0	moderately	ypT1bN1	1	NS	0	1	0	0	0	0	NE, NS, Tsur	0	0	0	1
MGTA-165	M	86	NA	Treatment Naïve	TNR		0	poorly and undiff	pT2pN0	1	aMD, bTsur, cM, dM	0	0	0	1	0	aMD, bTsur, cM, dM	aMD, cM, dM	0	0	0	1
MGTA-166	M	85	NA	Treatment Naïve	TNR		0	poorly and undiff	pT4aN3b	1	NS, Tsur	0	1	0	1	0	NS, Tsur	NS, Tsur	0	0	1	1
MGTA-167	F	84	NA	Treatment Naïve	TNR		0	poorly and undiff	pT4aN0	1	aNS, bTsur, cNS, dM	0	1	0	1	0	aNS, bTsur, C, D	aNS, bTsur, C, D	0	0	0	1
MGTA-168	F	66	MSS	FLOT (6x)	Grade III - poor		0	poorly	pT4aN3	1	NS, Tsur	0	1	0	1	0	Tsur	NS	0	0	0	1
MGTA-169	M	53	MSS	Oxaliplatin+capecitabin (5x)	Grade III - poor		0	moderately	pT2N2	1	NS, Tsur	0	1	0	1	0	NE, Tsur	NE, NS, Tsur	0	0	0	1
MGTA-170	M	63	NA	Treatment Naïve	NA	moderately	1	0	0	0	aNS, bTbio, cM, dM	0	1	1	0	0	0	0	0	1	0	0
MGTA-171	M	80	MSS	FOLFOX	Grade III - poor		0	poorly	pT4aN3b	1	NS, Tsur	0	1	0	1	0	Tsur, PN	Tsur	0	0	1	1
MGTA-172	M	73	NA	Treatment Naïve	NA	poorly	1	0	0	0	Tbio	0	0	1	0	0	Tbio	Tbio	0	1	0	0
MGTA-173	M	69	MSS	DCF+Avelumab	Grade 0-complete	moderately	1	no residual tumor	no residual tumor	1	NS	0	1	0	0	0	NE, NS, Tsur	Tbio, NE, NS, Tsur	0	1	0	1
MGTA-174	M	67	MSS	Chemo + immuno not specified	Grade I - near pCR	moderately	1	0	0	0	0	0	0	0	0	0	Tbio	Tbio	0	1	0	0
MGTA-175	F	68	MSS	Treatment Naïve	TNR		0	moderately	pT1apN0	1	aM, cTsur, dM, eNS	0	1	0	1	0	0	cTsur, dM, eNS, fNE	0	0	0	1
MGTA-176	F	83	MSI-H (MLH1/PMS2)	Treatment Naïve	TNR		0	well	pT1apN0	1	aNS, cNSM	0	2	0	0	0	0	aNS, C	0	0	0	1
MGTA-177	M	71	MSS	neo-adj? Immunotherapy	Grade III - poor		0	poorly	pT4aN3bM1	1	NS, Tsur	0	1	0	1	0	NE, NS, Tsur	NE, NS, Tsur	0	0	0	1
MGTA-178	M	79	NA	Folfox?	Grade III - poor		0	well	ypT3	1	Tsur	0	0	0	1	0	NE, NS, Tsur	0	0	0	1	1
MGTA-179	M	76	MSS	FLOT (3x)	Grade III - poor	poorly	1	poorly	ypT3N2	1	Tbio	0	0	1	0	0	0	0	0	0	1	1
MGTA-180	M	77	MSS	FLOT (4x)	Grade III - poor	poorly	1	poorly	ypT2N3	1	(Tbio, bMD, cNE, dNS) (NE, NS, M, Tsur)	2	2	1	1	0	NE, NS, M, Tsur	(Tbio)( eTbio)( NS, M)	0	1	0	0
MGTA-181	M	67	MSS	FLOT (4x)	Grade I - near pCR		0	poorly	ypT3N1	1	0	0	0	0	0	0	NE	NE, NS, Tsur	0	0	0	0
MGTA-182	M	44	MSS	Many lines of treatment	Grade III-poor		0	poorly	ypT4aN2	1	0	0	0	0	0	0	0	NS	0	0	0	1
MGTA-183	M	51	MSS	DCF (4x)+ avelumab	Grade I-near pCR	poorly	1	poorly	ypT1bN1	0	0	0	0	0	0	0	Tmid	NE, Tbio, Tmid	1	1	0	0
MGTA-184	M	56	MSS	DCF (4x)+ avelumab	Grade II - moderate		0	moderately	ypT1bN0	1	NE, Tsur	1	0	0	1	0	NE, Tsur	NE, Tsur	0	0	0	0
MGTA-185	M	77	MSS	Treatment Naïve	TNR		0	poorly	pT3pN3a	1	bNS, cNS/M, dNS/T, eNS/M	0	1	0	1	0	cNS/M	aTsur, bNS, cNSM, dNST, eNSM	0	0	0	0
MGTA-186	M	62	MSS	Treatment Naïve	TNR		0	poorly	pT2pN0	1	aTsur, bTsur, cNS/M, dNS/M, eNS/M, fNS	0	1	0	1	0	aTsur, bTsur, cNS/M	aTsur, bTsur, cNSM, dNSM, eNSM, fNS	0	0	0	1
MGTA-187	M	64	MSS	FLOT (6x)	Grade III - poor	moderately	1	poorly	ypT4aN3	1	Tbio	0	0	1	0	0	Tbio	0	1	1	1	1
MGTA-188	M	55	MSS	Treatment Naïve	NA	moderately	1	0	0	0	tbio	0	0	1	0	0	tbio	Tbio	0	1	0	0
MGTA-189	F	72	MSS	FLOT (6x)	Grade III-poor	moderately	1	NA	NA	1	Tsur	0	0	1	1	0	(Tbio)( Tsur)	Tbio	0	1	0	1
MGTA-190	F	86	MSS	treatment Naïve	TNR		0	moderately	pT3pN1	1	bTsur, cM, dTD	0	0	0	1	0	aNE, bTsur, cM, dTD	aNE, C, D	0	0	1	1
MGTA-191	F	59	MSS	FLOT (4x)	Grade II - moderate	poorly	1	poorly	pT3pN0	1	(aTbio, bM, cM, dNE, eNS) (cM, dTsur, eNS)	1	2	1	1	0	(aTbio) (aNE, bTsur, cM, dTsur)	(aTbio, cM, dNE, eNS) (aNE, bTsur, cM, dTsur, eNS)	0	1	0	0
MGTA-192	F	72	MSS	treatment Naïve	TNR	well	1	moderately	pT1bpN0	1	aNS	0	1	0	0	0	0	0	0	1	1	1
MGTA-193	F	71	MSS	FLOT (4x)	Grade III - poor	NA	1	poorly	ypT3N2	1	(Tbio)( NS, Tsur)	0	1	1	1	0	0	NS, Tsur	0	1	0	1
MGTA-194	M	73	MSS	Treatment Naïve	NA	moderately	1	0	0	0	tbio	0	0	1	0	0	0	0	1	1	0	0
MGTA-195	M	37	NA	FLOT (6x) and FOLFOX (3x)	NA		0	NA	NA	1	NS, Tsur	0	1	0	1	0	NS	Tsur	0	0	0	1
MGTA-196	F	60	MSS	FLOT (4x)	Grade II - moderate	NA	1	poorly	ypT4aN3	1	(Tbio)(NS, TSUR)	0	1	1	1	0	NE, NS, Tsur	Tbio, NE, NS, Tsur	0	0	0	1
MGTA-197	F	57	MSS	FLOT (4x)	Grade III - poor		0	poorly	ypT1aN0	1	NS, Tsur	0	1	0	1	0	NS	NS, Tsur	0	0	0	1
MGTA-198	M	75	MSS	neo adjuvant in Cowansville/ not specified	Grade I - near pCR		0	moderately	ypT2N1	1	NS	0	1	0	0	0	NS, Tsur	0	0	0	1	1
MGTA-199	F	80	MSS	Treatment Naïve	TNR		0	moderately	pT4aN3a	1	0	0	0	0	0	0	NS, Tsur	0	0	0	1	1
MGTA-200	F	88	MSI-H (MLH1/PMS2)	Treatment Naïve	TNR		0	poorly	pT2N1	1	NS	0	1	0	0	0	Tsur	Tmid, Tsur	0	0	0	1
MGTA-201	M	50	NA	FLOT (4x)	Grade II - moderate	NA	1	0	0	0	Tbio	0	0	1	0	0	0	Tbio	0	0	0	0
MGTA-202	M	57	MSS	DCF+Avelumab	Grade III - poor		0	poorly	ypT3N3	1	(NS, Tsur) (Trec) (Asc)	0	1	0	1	0	NS, Tsur	NS, Asc	0	0	0	1
MGTA-203	M	56	MSS	Treatment Naïve	NA	moderately	1	0	0	0	0	0	0	0	0	0	0	Tbio	0	1	0	0
MGTA-204	F	71	MSS	Treatment Naïve	Started neo adj mid April	moderately	1	0	0	0	0	0	0	0	0	0	Tbio	Tbio	1	1	0	0
MGTA-205	F	59	MSS	ChT 3x in Gatineau	Grade II - moderate		0	poorly	ypT4apN3bM1	1	NS, T1, T2	0	1	0	1	0	NS, T1, T2, pmets	NS, T1, T2, pmet	0	0	1	1
MGTA-206	M	69	MSS	Treatment Naïve	NA	well	1	0	0	0	Tbio	0	0	1	0	0	0	0	0	1	0	0
MGTA-207	M	64	MSS	Treatment naive	TNR		0	poorly	pT1bN0	1	NS	0	1	0	0	0	NE, NS, Tsur	NE	0	0	0	1
MGTA-208	M	54	MSS	DCF (4x)+ avelumab	Grade III_poor	well	1	poorly	ypT3N3M1	1	(Tbio)(Tmid)(NS, Tsur)	0	1	1	1	0	NE	Tbio, Tmid, Tsur	1	1	1	1
MGTA-209	F	39	MSS	FLOT (4x)	Grade III - poor		0	moderately	ypT4aN2	1	NS, Tsur	0	1	0	1	0	NE, NS, Tsur	NE, Tsur	0	0	1	1
MGTA-210	M	62	NA	FLOT (4x)	Grade I - near pCR		0	poorly	ypT3N0	1	NS	0	1	0	0	0	NE, Tsur	NE, Tsur	0	0	0	1
MGTA-211	M	57	MSS	DCF (4x)+ avelumab	Grade III - poor	moderately	1	moderately	pT3pN1	1	(bM, cTbio)(Tmid)(NS, Tsur)	0	1	1	1	0	NE, Tsur	(bM, cTbio, eNE)(Tmid)(NE, Tsur)	0	1	1	1
MGTA-212	M	73	NA	FLOT	Grade III - poor		0	poorly	NA	1	0	0	0	0	0	0	Tsur	Tsur	0	0	1	1
MGTA-213	M	66	MSS	FLOT (4x)	Grade I - pCR	poorly	1	poorly	ypT3N2	1	(Tmid)(NE, NS, Tsur)	1	1	0	1	0	(Tbio) (Tmid)( NE, NS)	(Tbio)( Tmid)( NE, NS, Tsur)	1	1	0	1
MGTA-214	M	69	MSI-H (MLH1/PMS2)	DCF (4x)+ avelumab	Grade 0-complete	moderately	1	NA	NA	1	NS, Tsur	0	1	0	1	0	NS, Tsur	NS, Tsur	0	0	0	1
MGTA-215	M	83	MSS	Treatment naive	TNR		0	moderately	pT2aN0	1	NS	0	1	0	0	0	NE, NS, Tsur	NE, Tsur	0	0	0	1
MGTA-216	M	74	MSS	Treatment naive	NA	poorly	1	0	0	0	aNS, bDT, cTM	0	0	0	0	0	0	cTM, eNE	1	1	0	0
MGTA-217	M	77	MSS	Treatment naive	NA	NA	1	0	0	0	0	0	0	0	0	0	Tbio	0	0	1	0	0
MGTA-218	M	63	MSS	Treatment naive	NA	moderately	1	0	0	0	Tbio	0	0	1	0	0	Tbio	0	1	1	0	0
MGTA-219	M	57	no tumor	Treatment naive	NA	no tumor	1	0	0	0	0	0	0	0	0	0	0	0	0	0	0	0
MGTA-220	M	65	MSS	Folfox (4x)	NA	moderately	1	0	0	0	Tbio	0	0	1	0	0	0	0	0	1	0	0
MGTA-221	M	74	MSS	DCF (4x)+ avelumab	Grade II - moderate		0	moderately	pT2N0	1	NS	0	1	0	0	0	NE, NS, Tsur	NE, Tsur	0	0	0	1
MGTA-222	M	58	MSS	DCF (4x)+ avelumab	Grade III - poor		0	moderately	ypT3N3	1	NS	0	1	0	0	0	NE, NS, Tsur	NS	0	0	1	1
MGTA-224	F	70	MSS	Treatment naive	NA	poorly	1	0	0	0	0	0	0	0	0	0	0	0	0	0	0	0
MGTA-225	M	76	NA	FLOT and FOLFOX done in Sherbrooke	Grade III - poor		0	poorly	ypT3N1	1	NS, Tsur	0	1	0	1	0	NE, NS, Tsur	NE, NS	0	0	0	0
MGTA-226	M	50	MSS	FLOT	Grade II - moderate		0	moderately	pT3N2	1	NS, Tsur	0	1	0	1	0	NE, NS, Tsur	NE, NS	0	0	1	1
MGTA-227	M	57	MSS	FLOT (4x)	Grade II - moderate	poorly	1	poorly	pT3N2	1	(Tbio)(NS)	0	1	1	0	0	(Tbio)(NE, Tsur)	Tbio, NE, NS	0	1	0	1
MGTA-228	M	80	MSS	FLOT (4x)	Grade I - near pCR	moderately	1	moderately	pT2N1	0	0	0	0	0	0	0	0	0	0	1	0	0
MGTA-229	M	67	MSS	FLOT (4x)	Grade II - moderate	poorly	0	moderately	ypT2N1	1	NS, TSUR	0	1	0	1	0	NE, TSUR	NE, Tsur	0	0	0	1
MGTA-230	M	68	MSS	FLOT (4x)	Grade III - poor; DCD Sept 2021		0	poorly	ypT4aN3bM1	1	Tsur	0	0	0	1	0	NS, TSUR	Tsur, PM	0	0	0	1
MGTA-231	F	77	MSS	Paclitaxel carboplatin (metastatic breast)	Grade III - poor		0	poorly	ypT1bpN2	0	0	0	0	0	0	0	0	0	0	0	1	1
MGTA-232	M	79	MSS	FOLFOX (4x)	Grade I - near pCR	well	1	well	ypT1bN1	1	0	0	0	0	0	0	Tbio	0	0	1	0	0
MGTA-233	M	18	MSI-H	DCF (4x) + avelumab	Grade III - poor	moderately	1	moderately	ypT4bpN1pMx	1	(Tbio)(NE, NS, T1, T2)	1	1	1	1	0	NE, T2	Tbio	1	1	0	1
MGTA-234	M	61	MSS	FLOT	Grade I - near pCR	moderately	1	well	ypT1bpN1	1	(Tbio)(NS, Tsur)	0	0	1	1	0	(Tbio)(Tmid(Tsur)	Tsur	0	1	1	1
MGTA-235	M	74	MSS	Treatment naive	TNR		0	poorly	pT3pN1	1	aNS, bT, cNSM	0	1	0	1	0	aNS, bT, cNSM	aNS, bTsur, cNSM	0	0	1	1
MGTA-236	M	49	MSS	Chemo+Herceptin	Grade III - poor		0	poorly	yPt2pN3	1	Tsur	0	0	0	1	0	Tsur	Tsur	0	0	0	0
MGTA-237	M	73	MSS	DCF (4x) + avelumab	Grade II - moderate	NA	1	moderately	ypT2pN0pMx	1	(Tbio)(Tmid)(NS)	0	1	1	0	0	(Tbio)(Tmid)	Tbio, NE, NS, Tsur	1	1	0	1
MGTA-238	F	80	MSS	FLOT	Grade II - moderate		0	moderately	pT2pN2pMx	1	NE, NS, TSUR	1	1	0	1	0	NE	NE, NS, Tsur	0	0	0	0
MGTA-239	F	75	MSI-H	FOLFOX (4x)	Unknown		0	poorly	pT4bN3aMx	1	Npylorus	0	1	0	0	0	0	NS, Tsur	0	0	1	1
MGTA-240	M	56	MSS	CF+herceptin (8x)	Grade II - moderate		0	moderately	pT4apN1	0	NS	0	1	0	0	0	NE	NE, NS, LN-T	0	0	0	1
MGTA-241	M	67	NA	DCF+avelumab (4x)	NA		0	NA	NA	0	0	0	0	0	0	0	0	0	0	0	0	1
MGTA-242	M	66	MSS	DCF (4x) + avelumab	Grade III - poor	moderately	1	well	pT3N2	0	Tbio	0	0	1	0	0	0	0	0	1	0	0
MGTA-243	M	71	MSS	FLOT (4x)	Grade III - poor	NA	1	poorly	pT3pN3a	1	NS, TSUR	0	1	0	1	0	NE, NS, Tsur	Tbio	1	1	1	1
MGTA-244	M	73	MSI-H (MLH1/PMS2)	FLOT (4x)	Grade III - poor	moderately	1	poorly	pT3N0	1	Tbio	0	0	1	0	0	0	Tbio	1	1	1	1
MGTA-245	M	72	MSS	Treatment naïve	we didn't collect resection	poorly	1	0	0	0	Tbio	0	0	1	0	0	0	Tbio	1	1	0	0
MGTA-246	F	75	MSI-H (MLH1/PMS2)	DCF (4x) + avelumab	Grade 0-complete	poorly	1	no tumor left	no tumor left	0	0	0	0	0	0	0	0	0	0	1	0	0
MGTA-247	M	74	NA	Treatment naive	NA_ESD	well	1	0	0	0	0	0	0	0	0	0	0	0	0	0	0	0
MGTA-248	M	82	MSS	Treatment naive		well	1	0	0	0	0	0	0	0	0	0	TBIO	Tbio	0	1	0	0
MGTA-249	F	48	MSS	FLOT (4x)	Grade III- poor		0	moderately	pT3pN3	1	NS	1	0	0	0	0	NS, NE, TSUR	NE, Tsur	0	0	1	1
MGTA-250	M	76	MSS	FLOT (4x)	Grade II - moderate	moderately	1	MOderately	PT3PN1	1	0	0	0	0	0	0	(Tbio)( NS)	Tbio (1206), NE	1	1	1	1
MGTA-251	M	70	MSS	Treatment naive	palliative care	poorly	1	0	0	0	0	0	0	0	0	0	Tbio	0	1	1	0	0
MGTA-252	M	83	MSS	Treatment naive	CR-RT	moderately	1	0	0	0	Tbio	0	0	1	0	0	Tbio	Tbio	1	1	0	0
MGTA-253	F	75	MSS	Treatment naive		moderately	1	0	0	0	0	0	0	0	0	0	0	TBIO	0	1	0	0
MGTA-254	M	71	MSS	Treatment naive	TNR	poorly	1	0	0	0	0	0	0	0	0	0	0	0	0	1	0	0
MGTA-255	M	69	MSS	Treatment naïve	TNR		0	poorly	pT3N3	1	NS, TSUR	0	1	0	1	0	0	0	0	0	0	1
MGTA-256	M	73	MSI-H (MLH1/PMS2)	Treatment naïve	TNR		0	NA	NA	0	aNS, bM, cNo tumor	0	0	0	0	0	aNS, bM	0	0	0	0	1
MGTA-257	M	57	MSI-H (MLH1/PMS2)	Treatment naive	Radio	moderately	1	0	0	0	Tbio	0	0	1	0	0	0	0	0	1	0	0
MGTA-258	M	64	MSS	FLOT (5x)	Grade II - moderate		0	moderately	pT3N3	1	NS	0	1	0	0	0	NE	NE, Tsur	0	0	0	1
MGTA-259	M	59	MSS	DCF (4x) +avelumab	Grade III-poor		0	Poorly	pT3pN3	1	NS, TSUR	0	1	0	1	0	NE, NS, TSUR	NE, NS	0	0	0	1
MGTA-260	F	86	MSS	Treatment naïve	TNR		0	Poorly	pT4aN3bM1	1	NS, TSUR	0	1	0	1	0	NS, Tsur	N, TSUR	0	0	1	1
MGTA-261	M	87	MSS	Treatment naïve	Radio and chemo	well	1	0	0	0	0	0	0	0	0	0	0	Nbio	0	1	0	0
MGTA-262	F	56	MSS	Not specified in Oacis	Grade III-poor		0	poorly	pT4aN2	1	NS, TSUR	0	1	0	1	0	NE, NS, Tsur	NE, NS, TSUR	0	0	0	1
MGTA-263	M	65	MSS	FLOT (4x)	Grade III-poor		0	moderately	ypT3pN2	1	NS	0	0	0	0	0	NE, NS, TSUR	NE, NS, TSur	0	0	0	1
MGTA-264	M	79	MSS	Treatment naive	TNR	moderately	1	moderately	pT4aN2	1	(Tbio)(bTSUR, cNS, dD, eM)	0	0	1	1	0	(Tbio)(bTSUR, cNS, dD, eM)	Tbio, ABCDE	1	1	0	1
MGTA-265	F	66	MSS	FLOT (3x)	Grade II- moderate	moderately	1	Poorly	yPt4apN1	1	(Tbio) (NE, NS, Tsur)	1	1	1	0	0	NS, TSUR	Tbio, NE, NS, TSUR	1	1	0	1
MGTA-266	M	55	MSS	FLOT (4x)	Grade II - moderate	moderately	1	Poorly	ypT4aN1	1	NE, NS, TSUr	1	1	0	1	0	(Tbio)(NE, NS, TSUR)	(Tbio)(NE, NS)	0	0	0	1
MGTA-267	M	62	MSS	FLOT (4x)	Grade I-near pCR	poorly	1	poorly	pT3N1	1	NS	0	1	0	0	0	NE	(Tbio)(NE, NS, Tsur)	0	1	0	1
MGTA-268	M	62	MSS	FLOT	Grade II- moderate	NA	1	poorly	ypT3N3	0	0	0	0	0	0	0	0	0	1	1	0	0
MGTA-269	M	56	MLH1/PMS2	4x chemo not specified	Grade 0-complete		0	poorly	ypT0N1	1	Tsur	0	0	0	1	0	0	0	0	0	0	0
MGTA-271	M	73	MSS	FLOT 4x	Grade I- complete	well	1	moderately	ypT1bN0	0	tMID	0	0	0	0	0	0	0	0	1	0	0
MGTA-272	F	65	MSS	Treatment naïve	TNR	NA	1	NA	no tumor left	0	aN	1	0	0	0	0	NE	(A) (NS)	0	0	0	1
MGTA-273	M	58	MSS	Treatment naïve	TNR		0	poorly	pT1aN0	1	NS	0	1	0	0	0	0	Tsur	0	0	0	0
MGTA-275	F	58	MSS	FLOT (4x)	Grade II- moderate	NA	1	well	ypT2N0	1	NS, Npolyp	0	2	0	0	0	NE, NS, polyp, TSUR	NE, TSUR	0	1	0	1
MGTA-277	F	77	MSS	FLOT (2x only)	Grade III- poor		0	moderately	ypT2N1	1	NS	0	1	0	0	0	NE, NS, tsur	TSUR	0	0	0	1
MGTA-278	M	52	MSS	Treatment naïve	metastatic	moderately	1	0	0	0	0	0	0	0	0	0	0	bM, cTbio, dTbio	1	1	0	0
MGTA-279	M	72	MSS	DCF (4x) +avelumab	Grade II- moderate	moderately	1	poorly	ypT2N0	0	(aTbio, bNS, cM, dM) (TMID)(NS)	0	2	1	0	0	(A B C) (TMID)(NE, NS, tsur)	(cM, dM)(Tmid)(NE, TSUR)	0	0	0	1
MGTA-280	F	76	MSI-H (MLH1/PMS2)	DCF (4x) +avelumab	Grade III-poor	moderately	1	moderately	ypT3N1	1	0	0	0	0	0	0	(Tmid) (NE, NS, TSUR)	(Tbio)(TMID)(NE, NS, tsur)	1	1	1	1
MGTA-281	F	74	MSI-H (MLH1/PMS2)	FLOT	Grade III- poor	well	1	moderately	ypT4bN0	0	Tbio	0	0	1	0	0	Tbio	0	0	1	1	1
MGTA-282	M	56	MSS	Treatment naïve	TNR	NA	1	moderately	pT1N2	0	TBIO	0	0	1	0	0	TBIO	Tbio	0	1	0	0
MGTA-283	M	69	MSS	Treatment naïve	TNR		0	poorly	pT3N3a	1	0	0	0	0	0	0	0	0	0	0	0	1
MGTA-284	M	79	MSS	FLOT (4x)	Grade III-poor	moderately	1	poorly	ypT3N2	1	0	0	0	0	0	0	0	NS, TSUR	0	1	1	1
MGTA-285	M	43	MSS	FOLFOX	metastatic	moderately	1	0	0	0	Tbio	0	0	1	0	0	Tbio	Tbio	0	1	0	0
MGTA-286	M	52	MSS	FLOT (4x)	Grade II- moderate	poorly	1	well	ypT4aN2	1	Tsur	0	0	0	1	0	(Tbio) (NE, NS, TSUR)	TSUR	0	1	0	1
MGTA-287	M	72	MSS	CAPOX (4x)	Grade III-poor		0	moderately	ypT3N2	0	NS	0	1	0	0	0	NE, NS, TSUR	NE, NS, TSUR	0	0	0	1
MGTA-288	M	66	MSS	FLOT 2x	Grade III- poor	poorly	1	moderately	ypT3N2	0	0	0	0	0	0	0	Tmid	Nbio, Tbio	0	1	0	0
MGTA-289	M	52	MSS	Treatment naïve	palliative Tx	NA	1	0	0	0	Tbio	0	0	1	0	0	Tbio	TBIO	0	1	0	0
MGTA-290	F	86	MSS	FLOT 2x	palliative	moderately	1	moderately	NA	0	Tbio	0	0	1	0	0	Tbio	Nbio, TBIO	1	1	0	0
MGTA-291	M	65	MSS	FLOT 2x	metastatic	moderately	1	0	0	0	0	0	0	0	0	0	0	Tmid	0	0	0	0
MGTA-292	M	71	MSS	DCF+nivolumab	metastatic	moderately	1	0	0	0	Tbio	0	0	1	0	0	Tbio	Tmid	0	0	0	0
MGTA-293	F	72	MSI-H (MLH1/PMS2)	DCF (4x) +avelumab	Grade II- moderate	moderately	1	moderately	ypT3N0	1	(Tbio) (NS, TSUR)	0	1	1	1	0	(Tbio) (NE, NS, TSUR)	Tmid, NE, NS, TSUR	0	1	0	0
MGTA-294	M	63	MSS	Treatment naïve	TNR		0	moderately	pT1bN0	1	aNS, bTsur, cnot defined	0	1	0	1	0	aNS, bT, c	bT, C	0	0	0	0
MGTA-295	M	65	MSS	FLOT 4x	Grade III- poor	poorly	1	poorly	ypT3N1	1	NE	1	0	0	0	0	(Tmid) (NE, NS)	NE, NS, TSUR	0	1	0	0
MGTA-296	M	63	MSS	FLOT 4x	neuroendocrine	poorly	1	NA	NA	0	NS	0	1	0	0	0	(aNS, bM, cTbio, dTbio, eNE) (Tmid) (E33f, E33g nomal liver)	E33g normal liver, Tmid	0	1	1	1
MGTA-298	M	78	MSS	Treatment naïve	metastatic; 4-6 months chemo	moderately	1	0	0	0	Tbio	0	0	1	0	0	Tbio	Tbio	1	1	0	0
MGTA-299	M	71	NA	FLOT (4x)	Grade II- moderate	poorly	1	poorly	ypT4bN3a	1	NE, Tsur	1	0	0	1	0	(TBIO) (NE, tsur)	NE,NS, TSUR	0	1	0	1
MGTA-300	M	59	MSS	Treatment naïve	Hull pt with Dr Ferri; no info	moderately	1	0	0	0	aNS, Bm, Cmd, dT	0	1	1	0	0		dTbio, eNE	0	1	0	0
MGTA-301	M	60	MSS	FLOT (4x)	Grade I- near complete response	0	0	poorly	ypT3N3	1	NE, NS	1	1	0	0	0	NE, TSUR	NE, NS	0	0	0	1
MGTA-302	m	50	MSS	FLOT 4x	Grade I- near complete response	poorly	1	poorly	ypT1bN1	1	(Tbio)(TMID)(NE, NS, Tsur)	1	1	1	1	0	Tbio, TMID, (NE, NS)	(Tbio) (NE, NS, TSUR)	0	1	0	1
MGTA-303	F	69	MSS	Treatment naïve	DCD	poorly	1	0	0	0	Tbio	0	0	1	0	0		0	1	1	0	0
MGTA-304	M	49	MSS	DCF (4x) +avelumab	Grade III- poor	well	1	poorly	ypT4bN2	1	Tsur	0	0	0	1	0	NE, TSUR	NE, NS, TSUR	0	1	0	1
MGTA-305	M	59	MSI-H (MSH6)	Treatment naïve	TNR	0	0	moderately	pT4bN3a	1	N	0	0	0	0	0		0	0	0	0	0
MGTA-308	F	60	MSS	Treatment naïve	Neoadjuvant St-Jerome	well	0	0	0	0	bMD	0	0	0	0	0	0	aT, bMD	0	1	0	0
MGTA-309	M	71	MSS	FLOT 4x	Grade II- moderate	NA	1	poorly	ypT4aN3a	1	NS, TSUR	0	1	0	1	0	Tmid	Nbio, NS	0	1	0	1
MGTA-310	M	45	MSS	FLOT 4x	Grade III- poor	0	0	poorly	ypT3N1a	1	NS, TSUR	0	1	0	1	0	NE, TSUR	0	0	0	0	1
MGTA-311	M	86	MSS	Treatment naïve	TNR	0	0	poorly	pT4aN3	1	NS, TSUR	0	1	0	1	0	NS, TSUR	NS, TSUR	0	0	0	1
MGTA-312	F	54	MSS	FLOT 4x	Grade I- near complete response	poorly	1	moderately	ypT1N0	0	0	0	0	0	0	0	(TBIO) (NS, TSUR)	(Nbio, Tbio) (NS, TSUR)	0	1	0	1
MGTA-313	M	58	MSS	FLOT 4x	Grade III- poor	0	0	poorly	ypT3N2	1	TSUR	0	0	0	1	0	NE, TSUR	NS, TSUR	0	0	1	1
MGTA-314	M	84	MSI-H	Matterhorn (Durvalumab+FLOT 4x)	Grade II- moderate	0	0	moderately	ypT2N0	1	NS, TSUR	0	1	0	1	0	NS, TSUR	NS, TSUR	0	0	0	1
MGTA-315	M	70	MSS	FLOT 4x	Grade II- moderate	NA	1	well	ypT1bN0	0	TBIO	0	0	1	0	0	tbio	TBIO	0	1	0	0
MGTA-316	M	82	NA	Treatment naïve	EMR	NA	0	0	0	0	aNSM, cNE, dNS	1	1	0	0	0	dNS, dD	dNS, eNE	0	1	0	0
MGTA-318	M	73	MSS	FLOT 4x	Grade II- moderate	poorly	1	poorly	ypT1bN0	0	(aTbio, bM)	0	0	1	0	0	E35a), (TMID)	E35aT	0	0	0	0
MGTA-319	M	61	MSS	FLOT 4x	Grade II- moderate	poorly	1	poorly	ypT3N0	1	(Tbio) (NE, NS, TSUR)	1	1	1	1	0	NE, TSUR	Tbio) (NE, NS)	0	1	0	1
MGTA-320	M	44	MSS	CAPOX nivolumab	palliative	poorly	1	0	0	0	Tbio	0	0	1	0	0	Tbio	Tbio	0	0	0	0
MGTA-321	M	67	MSS	FLOT 4x	Grade II- moderate	poorly	1	poorly	ypT3N1	1	(tbio) (NE, TSUR)	1	0	1	1	0	(TBIO) (NE, tsur)	NE, NS, TSUR	0	1	0	1
MGTA-322	M	80	MSI-H (MLH1/PMS2)	FLOT (4x)	Grade II- moderate	0	0	poorly	ypT3N1	1	NS, TSUR	0	1	0	1	0	Tsur	NS, TSUR	0	0	1	1
MGTA-323	M	76	MSS	5x unknown	Grade I- near complete response	0	0	moderately	ypT1bN1	1	NS, TSUR	0	1	0	1	0	NE, NS, TSUR	NE, NS, TSUR	0	0	0	1
MGTA-324	M	69	MSS	Treatment naïve	had ESD	moderately	1	0	0	0	Tbio	0	0	1	0	0	Tbio	NE	0	1	0	0
MGTA-326	M	76	MSI-H (MLH1/PMS2)	FLOT (4x)	Grade II- moderate	0	0	moderately	ypT3N3a	1	NS	0	1	0	0	0	NS	NS, TSUR	0	0	0	1
MGTA-327	M	67	MSS	Carboplatin Gemcitabine Avelumab	Grade III- poor	0	0	poorly	ypT3N0	1	NS, TSUR	0	1	0	1	0	NE, TSUR	NE, NS, TSUR	0	0	1	1
MGTA-328	M	84	MSS	FLOT 6x	will not be operated	NA	1	0	0	0	(aNS, bTbio, cM, dM) (PDXO TMID)	0	1	1	0	0	M	(bTbio, cM, dNE) (TMID)	1	1	0	0
MGTA-328	M	79	MSS	FOLFOX+NIVO	Grade III- poor	0	0	poorly	ypT3N3	0	0	0	0	0	0	0	NE, NS, TSUR	NE, NS	0	0	1	0
MGTA-329	F	52	MSS	Treatment Naïve	TNR	0	0	poorly	pT4aN2	1	NS, Tsur	0	1	0	1	0	NS, Tsur	NS, Tsur	0	0	0	1
MGTA-329	M	70	MSS	FLOT (8x)	Grade II- moderate	poorly	1	poorly	ypT0N1	1	Tbio	0	0	1	0	0	TBIO	TBIO	1	1	0	0
MGTA-330	M	78	MSI-H (MLH1/PMS2)	FLOT	Grade III - poor		0	moderately	ypT4aN3a	1	NS, Tsur	0	1	0	1	0	0	NS, Tsur	0	0	1	1
MGTA-330	M	57	MSS	FLOT 4x	Grade 0-complete	poorly	1	0	0	0	aNS, cNE	0	0	0	0	0	0	0	1	0	0	0
MGTA-331	M	70	MSS (PMS2 partial)	FLOT 4x	Grade II- moderate	moderately	1	moderately	ypT2N2	1	(aNS, bD, cT, dMD) (NS)	0	1	1	0	0	(aNS, bD, Ct) (NE, NS, TSUR)	(cT, dMD, eNE) (NE, NS, TSUR)	1	0	1	0
MGTA-332	M	58	MSS	Treatment naïve	TNR	0	0	poorly	pT2N2	1	NE, M, TSUR	1	0	0	0	0	NE, M, TSUR	NE, M, TSUR	0	0	1	0
MGTA-333	M	70	NA		Grade I: complete responder	poorly	0	well	ypT3N1	1	0	0	0	0	0	0	Tbio	Tbio	1	1	0	0
MGTA-334	M	66	MSS	FLOT 4x	Grade I- near complete response	poorly	1	moderately	ypT3N3	0	0	0	0	0	0	0	TMID	(Tbio) (TMID)	1	0	0	0
MGTA-335	M	74	MSS	FLOT 4x	Grade II- moderate, partial response. As per Julie's record, no tumor.	poorly	1	poorly	ypT3N2	0	aNS, cNSNE	0	0	0	0	0	Tbio	(aNS, bTbio, Dne) (TMID)	1	0	0	0
MGTA-336	M	84	MSS	FLOT 6x	Radiotherapy, will not be operated	NA	1	0	0	0	(aNS, bTbio, cM, dM) (PDXO TMID)	0	0	1	0	1	M	(bTbio, cM, dNE) (TMID)	1	1	0	0
MGTA-337	M	70	MSI-H (MLH1/PMS2)	FLOT 4x	Grade III- poor	poorly	1	poorly	ypT3N0	0	(Tbio) (NS, TSUR)	0	1	1	1	0	NE, NS, TSUR	(Tbio) (NE, TSUR)	1	0	1	0
MGTA-338	M	67	MSS	FLOT 4x	palliative-metastatic	poorly	1	0	0	1	TMID	0	0	0	0	0	0	Tbio, Tbio2, Nebio, TMID	1	0	0	0
MGTA-339	M	61	MSS	Treatment naïve	palliative chemorads	poorly	1	0	0	0	Tbio	0	0	1	0	0	0	TBIO	1	1	0	0
MGTA-340	M	71	MSS	FLOT 4x	Grade II- moderate	not indicated	1	moderately	ypT3N2	0	(Mbio, Tbio) TMID (TBIO POST, TSUR)	0	0	1	1	0	0	Nebio	1	0	1	0
MGTA-341	M	50	MSS	FLOT (4x)	Grade II- moderate	0	0	moderately	ypT3N3	1	NE, NS, Tsur	1	1	0	1	0	Tsur	NE, NS, TSUR	0	0	1	1
MGTA-342	M	72	NA	Treatment naïve	non progressor	0	0	0	0	1	0	0	0	0	0	0	0	0	0	0	0	0
MGTA-343	M	63	MSS	FLOT (6x)	metastatic	0	0	not available	NA	0	NE, T2Sur	1	0	0	1	0	NE, NS, T1SUR, T2SUR	NE, NS, T1SUR	0	0	1	1
MGTA-344	M	56	MSS	FLOT 4x	Grade II- moderate	NA	1	moderately	ypT3N1	1	NS	0	1	0	0	0	(TBIO) (NE, NS, TPOST)	Tbio) (ne)	1	0	1	0
MGTA-345	M	75	MSS	FLOT 4x	Grade II: moderate	moderately	1	moderately	ypT3N1	1	(TBIO) (TBIO_POST, TPOST)	0	0	1	1	0	TPOST	Tbio, Tmid, tbio POST	1	0	1	0
MGTA-346	F	58	NA	Treatment naïve	non progressor	0	0	0	0	1	0	0	0	0	0	0	0	0	0	0	0	0
MGTA-347	M	76	MSS	Treatment naïve	metastatic	poorly	1	0	0	0	0	0	0	0	0	0	0	TBIO	1	0	0	0
MGTA-348	F	66	MSS	FLOT (4x)	Grade II: moderate	moderately	1	well	ypT1bN0	0	(aNS, bTbio, cM, Dm) (NE, NS, TPOST)	1	1	1	1	0	(aNS, Dm, bTbio) (NE, NS, TPOST)	(NS, TBIO, c, d, e)	1	0	1	0
MGTA-349	M	61	NA	FLOT (4x)	Grade III- poor	0	0	moderately	ypT3N2	1	0	0	0	0	0	0	NE, NS, Tsur	NE, NS, TSUR	0	0	1	0
MGTA-350	M	69	MSS	FLOT 4x	Grade II: moderate	poorly	1	moderately	ypT3N3	1	(0), (0), (NE, NS, TPOST), (PDXO)	1	1	0	1	1	(0), (0), (NE, NS, TPOST)	(NEBIO, TBIO) (TMID) (NE, NS, TPOST)	1	0	1	1
MGTA-351	M	52	MSS	FLOT (4x)	Grade II: moderate, but no tumor left as per Julie's record	moderately	1	NA	ypT3N1	1	0	0	0	0	0	0	TBIO, TMID	0	1	0	0	0
MGTA-352	M	69	MSI-H (MLH1/PMS2)	FLOT (4x)	Grade I: complete responder	poorly	1	NA	ypT0N0	0	0	0	0	0	0	0	Tbio, TMID	TBIO	1	0	0	0
MGTA-353	M	65	MSS	Treatment Naïve	started chemo end May Ste-Agathe	poorly	0	0	0	0	0	0	0	0	0	0	TBIO	0	1	0	0	0
MGTA-354	M	67	loss PMS2	FLOT (4x)	Grade II: moderate	poorly	1	poorly	ypT0N0	0	(0), (0), (NS), (PDXO_TPOST)	0	1	0	0	1	NE, NS	NE, NS	1	0	1	1
MGTA-355	M	79	partial loss MSH2	FOLFOX, starts chemo July 10 Granby	Excellent clinical endoscopic response, no residual tumor on endoscopy	well	1	0	0	1	TBIO	0	0	1	0	0	TBIO, TMID	TMID	1	0	0	0
MGTA-356	M	61	MSS	FLOT 4x	started chemo Santa Cabrini June 15	moderately	1	0	0	0	TBIO	0	0	1	0	0		TBIO, TMID	1	0	0	0
MGTA-357	F	82	MSS	Treatment naïve	will receive chemorads	moderately	1	0	0	0		0	0	0	0	0	TBIO	TBIO	1	0	0	0
MGTA-358	F	69	loss PMS2	FLOT (4x)	Grade II: moderate	0	0	moderately	pT3N3	0		0	0	0	0	0			0	0	0	0
MGTA-359	M	76	NA	Treatment naïve	non progressor	0	0	0	0	0	0	0	0	0	0	0	0	0	0	0	0	0
MGTA-360	M	78		FLOT (1x) poorly tolerated		0	0	0	0	0		0	0	0	0	0			0	0	1	0
MGTA-361	M	66	MSS	FLOT (4x)	Grade II: moderate	0	0	well	ypT3N0	1	NS, TSUR	0	1	0	1	0	NE, NS, TSUR	NE, NS, TSUR	0	0	1	1
MGTA-362	M	62	MSS	has started chemo in Granby		poorly	1	0	0	1		0	0	0	0	0	TPRE	TPRE	1	0	0	0
MGTA-363	M	64	MSS	FOLFOX+nivolumab		poorly	1	0	0	0	TPRE	0	0	1	0	0	TPRE	TPRE	1	1	0	0
MGTA-364	F	82	MSS	Treatment naïve	Palliative	moderately	1	0	0	0		0	0	0	0	0	TPRE	TPRE	1	0	0	0
MGTA-365	M	72	NA	Treatment naïve	non progressor	0	0	0	0	0	0	0	0	0	0	0	0	0	0	0	0	0
MGTA-366	M	63	NA	Treatment naïve	non progressor	0	0	0	0	0	0	0	0	0	0	0	0	0	0	0	0	0
MGTA-367	M	71	MSS	FOLFOX	oligometastatic	poorly	1	0	0	0		0	0	0	0	0	TPRE	TPRE	1	1	0	0
MGTA-368	F	65	MSS	FLOT (1x) poorly tolerated		moderately	1	0	0	0	0	0	1	0	0	0	TPRE	TPOST	1	0	1	1
MGTA-369	M	74	MSS	Folfox+herceptin	Grade II: moderate	0	0	moderately	ypT3N2M1	1	NS, TPOST	0	1	0	1	0	NE, NS, TPOST		0	0	1	0
MGTA-370	M	66	MSS	Treatment naïve	started carboplatin+etoposide	poorly	1	0	0	1		0	0	0	0	0	TPRE	TPRE	1	0	0	0
MGTA-371	F	69	MSI-H (MLH1/PMS2)	FLOT	start 13 sept 2023	poorly	1	0	0	0	TPRE	1	1	1	1	0		TPRE	1	1	1	1
MGTA-372	M	78	MSS	FLOT		moderately	1	0	0	1		0	0	0	0	0	TPRE	TPRE	0	0	0	0
MGTA-373	M	69	MSS	FLOT		moderately	1	0	0	0	(), (), (), (PDXO)	0	0	0	0	1	TPRE		1	1	1	1
MGTA-374	M	72	MSS	FLOT (4x)	Grade III: poor	0	0	moderately	ypT3N3	0	NS	0	1	0	0	0	NE, TPOST	NE, TPOST	0	0	1	0
MGTA-375	F	47	MSS	FOLFOX more than 1 year	Grade III: poor	0	0	poorly	ypT4bN0	1	NE, NS,TPOST	1	1	0	1	0		NE, NS, TPOST	0	0	1	1
MGTA-376	M	79		FLOT 4x		0	0	0	0	1		0	0	0	0	0			0	0	1	0
MGTA-377	M	67	MSS	Treatment naïve			1	0	0	1	(0), (-), (-)	0	0	0	0	0	(TPRE), (-), (-)	(0), (-), (-)	1	1	0	0
MGTA-378	M	70	MSS	FLOT	Treatment Effect:Partial response, score 2 Histologic Grade 2: moderately. Partial endoscopic response	0	0	Poorly	ypT3N0	0	(), (), (NS)	0	1	0	0	0	(), (), (NE, NS)	(-), (-), (TPOST)	1	0	1	0
MGTA-379	F	58	MSS	Not specified in Oacis	p:Responde score 2-Partial, c:Good clinical response	moderately	0	moderately	ypT3N0	1		0	1	0	0	0	(-), (-), (NS)	(-), (-), (NE, NS, TPOST)	0	0	1	0
MGTA-380	F	68	MSI-H	Nivolumab + FLOFOX Q2W, 6x	Excellent response, score=1	Moderately to poorly defferentiated adenocarcimoma	1			1	(TPRE), (-), ()			1		0	(TPRE), (-), ()	(TPRE), (-), ()	1	1	0	0
MGTA-381	M	67	MSS	Nivolumab 1x, TIL infusion, hyperbaric oxygen etc.	0	NA	1	0	0	0	(0), (-), (-)	0	0	0	0	0	(TPRE), (-), (-)	(TPRE), (-), (-)	1	0	0	0
MGTA-382	F	56					1			0		0	0		1	0	(), (), (0)	(), (), (NE, TPOST)	1	0	0	0
MGTA-383	F	52	MSS	Treatment Naïve	TNR	0	0	poorly	pT4aN2	1	NS, Tsur	0	1	0	1	0	NS, Tsur	NS, Tsur	0	0	1	0
MGTA-384	M	78	MSI-H (MLH1/PMS2)	FLOT	Grade III - poor		0	moderately	ypT4aN3a	1	NS, Tsur	0	1	0	1	0	0	NS, Tsur	0	0	1	1
MGTA-385	F	59	NA	FLOT (4x)	Grade II- moderate	poorly	1	poorly	ypT4aN0	1	(aTbio, bNSM, Cns) (TSUR)	0	0	1	1	0	(aT) (TSUR)	aT, bNS) (NS, TSUR)	1	0	1	0
MGTA-386	M	72	MSS	Treatment naïve	metastatic on Folfox	moderately	1	0	0	1	Tbio	0	0	1	0	0	TBIO	0	1	0	0	0
MGTA-387	F	55	MSI-H (MLH1/PMS2)	FLOT 4x	Grade II- moderate	NA	1	poorly	ypT2N0	0	(Tbio) (NS, T1SUR, T2SUR, T3SUR)	0	1	1	3	0	Tbio, T3SUR, T2SUR	Tbio	0	0	1	1
MGTA-388	M	66	MSS	Treatment naïve	metastatic	poorly	1	0	0	1	Tbio	0	0	1	0	0	0	Tbio	1	0	0	0
MGTA-389	M	59	MSS	FLOT (4x)	Grade II: moderate	moderately	1	poorly	ypT3N3a	0	(TBIO) (NS, TPOST)	0	1	1	1	0	(TBIO)(NS, TPOST)	TBIO,TSUR	1	0	1	0
MGTA-390	F	59	MSS	FLOT (4x)	Grade II: moderate	0	0	poorly	ypT4aN1	1	NS	0	1	0	0	0	TPOST	NS, TPOST	0	0	1	0
MGTA-391	F	88	MSS	Treatment Naïve	TNR	0	0	moderately	pT3N1	1	0	0	0	0	0	0	NS, Tsur	0	0	0	1	1
MGTA-392	F	60		Treatment naïve	TNR	0	0	0	0	1		0	0	0	0	0			0	0	1	0
MGTA-393	F	81		Treatment naïve	TNR	0	0	moderately	pT3N0	1	NS, T	0	1	0	1	0	T	T	0	0	1	0
MGTA-394	F	61	NA	Treatment naïve	TNR	0	0	0	0	1		0	0	0	0	0			0	0	0	0
MGTA-395	F	69				0	1	0	0	0		0	0	1	0	0	(TPRE),(),()	(TPRE),(),()	1	1	0	0
MGTA-396	F	88		Treatment naïve	TNR	0	0	0	0	0		0	0	0	0	0			0	0	1	1
MGTA-397	M	64		Treatment naïve	TNR	0	0	0	0	0		0	0	0	0	0			1	0	0	0

### Sheet: by stage
PDO Tbio by clinical stage	Succeeded	Attempted	Percent Success
Stage 0	1	5	20
Stage I	2	7	28.5714
Stage II	6	7	85.7143
Stage III	36	99	36.3636
Stage IV	14	36	38.8889
Unknown stage	26	58	44.8276
TOTAL - all known stage	59	154	38.3117
TOTAL	85	212	40.0943
PDO Tsur by clinical stage	Succeeded	Attempted	Percent Success
Stage 0	0	1	0
Stage I	8	12	66.6667
Stage II	17	28	60.7143
Stage III	68	128	53.125
Stage IV	23	41	56.0976
Unknown stage	25	38	65.7895
TOTAL - all known stage	116	210	55.2381
TOTAL	141	248	56.8548
PDX Tbio by clinical stage	Succeeded	Attempted	Percent Success
Stage 0	1	4	25
Stage I	1	5	20
Stage II	1	6	16.6667
Stage III	23	88	26.1364
Stage IV	8	31	25.8065
Unknown stage	22	57	38.5965
TOTAL - all known stage	34	134	25.3731
TOTAL	56	191	29.3194
PDX Tsur by clinical stage	Succeeded	Attempted	Percent Success
Stage 0	1	3	33.3333
Stage I	2	12	16.6667
Stage II	9	27	33.3333
Stage III	41	117	35.0427
Stage IV	12	37	32.4324
Unknown stage	10	38	26.3158
TOTAL - all known stage	65	196	33.1633
TOTAL	75	234	32.0513

### Sheet: by grade
PDO Tbio by grade	Succeeded	Attempted	Percent Success
Poorly differentiated	26	80	32.5
Moderately differentiated	41	83	49.3976
Well differentiated	7	18	38.8889
Unknown grade	12	31	38.7097
TOTAL - all known grade	74	181	40.884
TOTAL	86	212	40.566
PDO Tsur by grade	Succeeded	Attempted	Percent Success
Poorly differentiated	77	126	61.1111
Moderately differentiated	38	76	50
Well differentiated	5	11	45.4545
Unknown grade	21	35	60
TOTAL - all known grade	120	213	56.338
TOTAL	141	248	56.8548
PDO Tsur by grade	Succeeded	Attempted	Percent Success
Poorly differentiated	24	74	32.4324
Moderately differentiated	24	75	32
Well differentiated	1	16	6.25
Unknown grade	7	26	26.9231
TOTAL - all known grade	49	165	29.697
TOTAL	56	191	29.3194
PDX Tsur by grade	Succeeded	Attempted	Percent Success
Poorly differentiated	30	112	26.7857
Moderately differentiated	32	71	45.0704
Well differentiated	4	11	36.3636
Unknown grade	9	38	23.6842
TOTAL - all known grade	66	194	34.0206
TOTAL	75	232	32.3276

### Sheet: by sex
PDO Tbio by sex	Succeeded	Attempted	Percent Success
Male	69	168	41.0714
Female	17	44	38.6364
TOTAL	86	212	40.566
PDO Tsur by sex	Succeeded	Attempted	Percent Success
Male	100	185	54.0541
Female	41	63	65.0794
TOTAL	141	248	56.8548
PDX Tbio by sex	Succeeded	Attempted	Percent Success
Male	45	150	30
Female	11	41	26.8293
TOTAL	56	191	29.3194
PDX Tsur by sex	Succeeded	Attempted	Percent Success
Male	51	169	30.1775
Female	24	63	38.0952
TOTAL	75	232	32.3276

### Sheet: by MMR status
PDO ANY by MMR status	Succeeded	Attempted	Percent Success
MSI-H	24	43	55.814
MSS	137	272	50.3676
Unknown	66	145	45.5172
TOTAL - all known MSI status	161	315	51.1111
TOTAL	227	460	49.3478
PDX ANY by MMR status	Succeeded	Attempted	Percent Success
MSI-H	18	40	45
MSS	78	253	30.83
Unknown	35	130	26.9231
TOTAL - all known MSI status	96	293	32.7645
TOTAL	131	423	30.9693

### Sheet: By Treatment  Response
PDO treated Tsur by neoadjuvant response	Succeeded	Attempted	Percent Success
TRG 0	2	4	50
TRG 1	14	22	63.6364
TRG 2	33	62	53.2258
TRG 3	52	89	58.427
Unknown	10	18	55.5556
TOTAL - Known	101	176	57.3864
TOTAL	111	194	57.2165
PDX treated Tsur by neoadjuvant response	Succeeded	Attempted	Percent Success
TRG 0	0	2	0
TRG 1	3	19	15.7895
TRG 2	12	56	21.4286
TRG 3	36	83	43.3735
Unknown	9	22	40.9091
TOTAL - Known	51	160	31.875
TOTAL	60	182	32.967
